# Suppression of p16 alleviates the senescence-associated secretory phenotype

**DOI:** 10.1101/2020.08.19.257717

**Authors:** Raquel Buj, Kelly E. Leon, Katherine M. Aird

## Abstract

Oncogene induced senescence (OIS) is characterized by increased expression of the cell cycle inhibitor p16, leading to a hallmark cell cycle arrest. Suppression of p16 in this context drives proliferation, senescence bypass, and contributes to tumorigenesis. OIS cells are also characterized by the expression and secretion of a widely variable group of factors collectively termed the senescence-associated secretory phenotype (SASP). The SASP can be both beneficial and detrimental and affects the microenvironment in a highly context-dependent manner. The relationship between p16 suppression and the SASP remains unclear. Here, we show that knockdown of p16 decreases expression of the SASP factors and pro-inflammatory cytokines *IL6* and *CXCL8* in both RAS^G12V^-and BRAF^V600E^-induced senescence. Notably, this is likely not due to suppression of senescence as *LMNB1* and cyclin A expression remain low and p21 remains high. Moreover, low p16 expression in both cancer cell lines and patient samples correspond to decreased SASP gene expression, suggesting this is a universal effect of loss of p16 expression. Together, our data suggest that p16 transcriptionally regulates SASP gene expression, which has implications for understanding how p16 modulates both the senescent and tumor microenvironment.
