## Supplemental Tables for "Suppression of p16 alleviates the senescence-associated secretory phenotype"

### Sheet: Table S1
Table S1: 232 total unique SASP genes including soluble factors and exosomes obtained from (Basisty et al., 2020)
SASP_list
KRT5
IGFBP6
HBA1
SERPINB2
ACTC1
CCL13
VASN
COL6A2
CD248
HBB
NNMT
CSF3
EFEMP2
KRT7
IGFBP7
MFGE8
MXRA8
COL1A1
ETV5
ITPKA
SERPINE1
MYL9
SOX17
TGFB1
PRSS22
CDK20
PCOLCE
FBLN1
EHD2
PTGES
NXN
SEMA7A
CST3
HSPG2
CLEC11A
AEBP1
AXL
COL6A1
S100A13
CD14
MAPK11
EMILIN1
BGN
TUBB6
LOXL2
SLC25A6
ITGA3
CD55
MMP14
CEBPB
LAMB3
CSPG4
PLAU
DBN1
TIMP2
RCN3
PLOD3
C1R
LAMB2
LTBP2
PXDN
MRC2
SPARC
SLC25A5
SERPINF1
VAT1
TNFRSF1A
FGFR1
VIM
PSMA7
AGRN
GAPDH
CD276
SERPINH1
RAB11B
TIMP1
CD9
CTSB
RPL10
HSPA1A
PLOD1
PLAUR
SLC1A5
GEM
PLXNB2
FBLN5
TUBA1B
CD151
RPS16
ACTG1
SUMO3
DBNL
ACTN4
ACTN1
RAB5C
TBCB
CD63
SDF4
LAMA1
GNA12
LASP1
P4HB
PSMC5
HLA-B
HLA-C
SQSTM1
SLC3A2
RPL35
RPL18A
RPL13
RBP4
APOE
FASN
LRFN4
ENO3
RPL36
RPL18
RPL27A
RPS20
CDC37
RPS11
RPL23
RPS9
ALB
ITIH2
CXCL13
BLK
KIF1A
ACAP1
UCHL1
NGFR
FGFR4
VTN
LCK
CSF2
CCL4
MIF
CSTB
S100A9
VEGFC
GM2A
BASP1
HCK
TKT
FGR
PDLIM1
S100A10
OAS3
CTTN
LGALS3BP
SERPINF2
OS9
ALDOA
PSME2
RRP7A
MYH9
DCTN2
PGD
GALNT2
ICAM1
NUDC
GPI
ENO1
VASP
LMNA
RRBP1
FDPS
PEA15
NEU1
PSMB2
CLIC1
AKR1B1
PSME1
HDGF
TUBB
ATF5
ARHGEF18
MAP4
PFDN2
PTBP1
EIF6
MDH2
PFN1
UBA1
CALR
PSMB4
EIF3I
CHMP4B
MYL12A
WDR1
COG1
TPM3
SRRT
PLEC
FSCN1
ARPC1A
LTF
KRT6A
KRT16
SFN
ISG15
HAMP
ECM1
ICAM3
GRN
PFKP
G6PD
SH3BGRL3
HSPB1
ACOT7
A1BG
ATP6AP1
CTSZ
TWF2
B4GALT1
PSAP
TUBB2A
ANXA6
GNAI2
FLNA
ANXA11
ACTR1A
GNB2
PSMB7
CHMP1A
SH3GL1
AP2A1
GNB1
TTYH3
HLA-A
ACTB
TNIP2

### Sheet: Table S2
Table S2: Differential expression analysis of CDKN2A-low vs. CDKN2A-high tumors obtained from TCGA
SKCM								PAAD								COADREAD
Gene ID	baseMean	log2FoldChange	lfcSE	stat	pvalue	padj		Gene ID	baseMean	log2FoldChange	lfcSE	stat	pvalue	padj		Gene ID	baseMean	log2FoldChange	lfcSE	stat	pvalue	padj
ALB	22.3389	-2.63734	0.573986	-4.59478	4.33e-06	0.000142023		RBP4	1624.22	-1.09594	0.328561	-3.33557	0.000851242	0.0261202		KRT16	60.0003	-3.265	0.753207	-4.3348	1.46e-05	0.00114493
LTF	147.938	-2.23566	0.283839	-7.87652	3.37e-15	3.63e-12		APOE	11863	-0.984968	0.277964	-3.5435	0.000394851	0.0176636		KRT6A	94.5452	-3.12826	0.667779	-4.68458	2.81e-06	0.00044223
ITIH2	6.01405	-1.56473	0.41221	-3.79596	0.000147073	0.0019365		PLEC	51707.2	-0.719099	0.172017	-4.18039	2.91e-05	0.00462135		KRT5	106.526	-2.22633	0.795647	-2.79814	0.00513981	0.0393142
KRT6A	895.936	-1.48742	0.538098	-2.76422	0.00570584	0.0286021		FSCN1	6693.11	-0.660176	0.210748	-3.13253	0.00173305	0.0370777		FSCN1	2085.56	-1.79113	0.378285	-4.73486	2.19e-06	0.000393444
CXCL13	1088.96	-1.44344	0.296084	-4.87512	1.09e-06	5.01e-05		FASN	5976.24	-0.611455	0.170109	-3.59448	0.000325038	0.0161082		IGFBP6	248.308	-1.7773	0.350149	-5.07585	3.86e-07	0.000149162
KRT16	634.133	-1.43279	0.552548	-2.59306	0.00951267	0.0416096		LRFN4	1301.67	-0.610634	0.196905	-3.10116	0.00192762	0.0392919		HBA1	465.963	-1.76206	0.383604	-4.59344	4.36e-06	0.000552701
BLK	103.999	-1.38896	0.339458	-4.09168	4.28e-05	0.000773173		ENO3	79.7226	-0.560025	0.180796	-3.09755	0.0019513	0.0395557		SERPINB2	10.0551	-1.62193	0.565384	-2.86872	0.00412138	0.0340841
KIF1A	782.671	-1.37995	0.407568	-3.38581	0.000709687	0.00620153		RPL36	18838.2	-0.499274	0.12372	-4.03552	5.45e-05	0.00638031		ACTC1	27.4934	-1.57954	0.495978	-3.18469	0.00144909	0.017654
ACAP1	498.503	-1.03659	0.230263	-4.50177	6.74e-06	0.000197869		RPL13	49523.5	-0.492351	0.124468	-3.95565	7.63e-05	0.00758572		CCL13	44.6174	-1.51206	0.563785	-2.68198	0.0073188	0.0488665
UCHL1	955.129	-1.03374	0.307195	-3.36509	0.000765197	0.00649079		RPL35	18060	-0.456833	0.110024	-4.15211	3.29e-05	0.00492959		HAMP	6.78275	-1.43959	0.509421	-2.82594	0.00471421	0.0371239
NGFR	6867.35	-1.00867	0.288811	-3.4925	0.000478521	0.00460274		HLA-B	75073.4	-0.454568	0.143255	-3.17314	0.00150799	0.0348147		VASN	376.453	-1.40543	0.311452	-4.51251	6.41e-06	0.000659862
SFN	295.858	-1.0007	0.376199	-2.66002	0.00781359	0.0360719		TTYH3	8461.15	-0.430861	0.140349	-3.06992	0.00214117	0.0416588		COL6A2	9011.56	-1.38059	0.321389	-4.29571	1.74e-05	0.00126315
FGFR4	382.5	-0.991508	0.213546	-4.64308	3.43e-06	0.00011812		RPL18	30832.9	-0.430688	0.125535	-3.43083	0.000601741	0.0215968		CD248	1009.91	-1.35983	0.321896	-4.22444	2.4e-05	0.0015166
VTN	85.7774	-0.982609	0.259873	-3.7811	0.000156134	0.00202828		RPL18A	5115.56	-0.41656	0.115072	-3.62001	0.000294595	0.0153876		HBB	401.774	-1.35159	0.398191	-3.39434	0.000687955	0.0108163
LCK	638.88	-0.947999	0.241479	-3.9258	8.64e-05	0.00130254		RPL27A	27703.9	-0.41001	0.114483	-3.58141	0.000341742	0.016316		NNMT	676.693	-1.32635	0.321033	-4.13151	3.6e-05	0.00195022
HLA-B	110070	-0.90118	0.180794	-4.98456	6.21e-07	3.27e-05		ARPC1A	6418.56	-0.394977	0.122593	-3.22186	0.00127361	0.0319447		CSF3	47.9384	-1.32118	0.457939	-2.88506	0.00391343	0.0329659
CSF2	4.13955	-0.879685	0.332025	-2.64945	0.00806222	0.0369385		HLA-C	45028.9	-0.39244	0.119863	-3.27407	0.0010601	0.0292659		EFEMP2	719.898	-1.31596	0.302928	-4.34412	1.4e-05	0.00111181
ISG15	3425.05	-0.873903	0.207883	-4.20382	2.62e-05	0.000539581		HLA-A	64471.6	-0.382489	0.116929	-3.27112	0.00107121	0.0294841		KRT7	122.141	-1.31037	0.404197	-3.2419	0.00118734	0.0153524
TTYH3	27834.8	-0.840852	0.169525	-4.96003	7.05e-07	3.55e-05		RPS20	30994.8	-0.375859	0.102544	-3.66534	0.000247012	0.0141924		IGFBP7	9823.57	-1.2728	0.317075	-4.01418	5.97e-05	0.00261203
HLA-A	121620	-0.833753	0.15658	-5.32478	1.01e-07	8.53e-06		CDC37	8440.18	-0.353898	0.0905995	-3.90618	9.38e-05	0.00836246		MFGE8	1752.84	-1.23364	0.295408	-4.17606	2.97e-05	0.00173974
HAMP	83.5213	-0.821906	0.273035	-3.01026	0.00261026	0.0161234		SLC3A2	7110.14	-0.345983	0.104642	-3.30635	0.000945216	0.0271968		MXRA8	1172.3	-1.22257	0.305626	-4.00021	6.33e-05	0.00271511
ECM1	14357.1	-0.779115	0.203179	-3.83463	0.000125753	0.00171743		SQSTM1	25243.3	-0.329709	0.089843	-3.66984	0.000242702	0.0140745		COL1A1	42477	-1.20837	0.353483	-3.41846	0.000629765	0.0101955
CCL4	506.795	-0.765432	0.21848	-3.50345	0.000459277	0.00447132		RPS11	45722	-0.321462	0.100473	-3.19949	0.0013767	0.0331225		LTF	63.502	-1.20613	0.332649	-3.62582	0.000288048	0.00658478
MIF	28502.7	-0.705637	0.140921	-5.00733	5.52e-07	3.02e-05		RPL23	21474.9	-0.307446	0.0942224	-3.26298	0.00110248	0.029853		ETV5	302.388	-1.20285	0.307532	-3.91132	9.18e-05	0.00330168
CSTB	14509	-0.660531	0.14456	-4.56924	4.89e-06	0.00015651		ACTB	248735	-0.30603	0.0876292	-3.49233	0.000478825	0.0194386		ISG15	1612.02	-1.18346	0.37482	-3.1574	0.00159185	0.0188855
HLA-C	70469.2	-0.647761	0.163308	-3.9665	7.29e-05	0.00115554		TNIP2	2241.05	-0.302093	0.0998141	-3.02655	0.0024736	0.045626		ITPKA	281.563	-1.17331	0.257077	-4.56405	5.02e-06	0.000583068
S100A9	865.638	-0.605517	0.211101	-2.86837	0.00412591	0.0224428		RPS9	31805.9	-0.30105	0.0988963	-3.0441	0.00233378	0.044009		SERPINE1	765.177	-1.1527	0.401958	-2.86772	0.00413444	0.0341765
ICAM3	1227.74	-0.602907	0.111218	-5.42095	5.93e-08	5.56e-06										FLNA	13225.2	-1.14061	0.311182	-3.6654	0.000246948	0.0060907
VEGFC	243.571	-0.554009	0.160132	-3.4597	0.000540781	0.00504106										MYL9	3048.57	-1.12861	0.332299	-3.39637	0.000682851	0.0107641
GM2A	8912.88	-0.553241	0.109182	-5.06712	4.04e-07	2.42e-05										G6PD	1685.09	-1.12699	0.241801	-4.66081	3.15e-06	0.00045914
GRN	37026.5	-0.549588	0.109308	-5.02789	4.96e-07	2.81e-05										HSPB1	7918.1	-1.12026	0.249013	-4.49879	6.83e-06	0.000678036
PFKP	6133.34	-0.537083	0.165877	-3.23783	0.00120441	0.00911729										SOX17	41.607	-1.11786	0.298904	-3.73986	0.000184121	0.00503534
BASP1	901.943	-0.535838	0.178137	-3.00801	0.00262965	0.0161814										A1BG	42.5299	-1.11727	0.295413	-3.78207	0.000155527	0.00458121
G6PD	5379.44	-0.527644	0.104467	-5.05081	4.4e-07	2.57e-05										TGFB1	1125.53	-1.10893	0.260577	-4.25567	2.08e-05	0.00140882
HCK	929.004	-0.527286	0.16982	-3.10497	0.00190297	0.0127884										PRSS22	497.448	-1.10373	0.304541	-3.62423	0.000289823	0.00661348
SH3BGRL3	16418.2	-0.525991	0.121917	-4.31434	1.6e-05	0.000371519										CDK20	126.476	-1.10352	0.230567	-4.78613	1.7e-06	0.000357249
TKT	24211	-0.515881	0.114127	-4.52023	6.18e-06	0.000185299										PCOLCE	1043.35	-1.09176	0.29258	-3.7315	0.000190346	0.00511447
HSPB1	29611.4	-0.500063	0.126194	-3.96264	7.41e-05	0.00116415										FBLN1	2079.25	-1.08462	0.334216	-3.24528	0.00117334	0.0152102
FGR	466.091	-0.498059	0.183546	-2.71354	0.00665683	0.0323151										EHD2	975.281	-1.0834	0.275107	-3.93809	8.21e-05	0.00310832
PDLIM1	1815.03	-0.491277	0.129497	-3.79374	0.000148396	0.00194862										PTGES	427.054	-1.07741	0.345506	-3.11835	0.00181865	0.0205283
S100A10	13341	-0.483079	0.119224	-4.05186	5.08e-05	0.000884446										NXN	406.267	-1.07221	0.267344	-4.01059	6.06e-05	0.00262195
ACOT7	9481.47	-0.477742	0.117649	-4.06073	4.89e-05	0.000858441										SEMA7A	200.736	-1.07122	0.294574	-3.63652	0.00027635	0.00647762
OAS3	5292.98	-0.465572	0.171157	-2.72014	0.00652538	0.0318043										CST3	16217.7	-1.04176	0.271708	-3.83411	0.000126018	0.0040593
CTTN	15532.6	-0.462338	0.10429	-4.43318	9.29e-06	0.000248223										HSPG2	5615.01	-1.0373	0.271604	-3.81918	0.000133898	0.00419947
A1BG	733.981	-0.461612	0.125997	-3.66366	0.000248636	0.00284177										CLEC11A	357.762	-1.02453	0.29584	-3.46313	0.000533927	0.00935171
ATP6AP1	16716.9	-0.456558	0.105422	-4.33076	1.49e-05	0.000348727										AEBP1	2954.48	-1.01211	0.320597	-3.15696	0.00159424	0.0188962
SQSTM1	39852.5	-0.453539	0.111962	-4.05082	5.1e-05	0.000886004										AXL	615.617	-1.00182	0.266941	-3.75298	0.000174742	0.00488093
LGALS3BP	84336.2	-0.446689	0.141095	-3.16586	0.00154625	0.0109845										COL6A1	5605.06	-0.998653	0.285793	-3.49432	0.000475272	0.00885919
CTSZ	30155.6	-0.427259	0.139086	-3.0719	0.00212699	0.0138992										S100A13	825.889	-0.998531	0.220039	-4.53798	5.68e-06	0.000627803
SERPINF2	130.306	-0.426304	0.162347	-2.62588	0.00864256	0.0388995										ECM1	1320.75	-0.988998	0.363399	-2.72152	0.00649827	0.045221
OS9	27068.1	-0.420606	0.113438	-3.7078	0.000209067	0.00251088										CD14	1180.78	-0.980863	0.300283	-3.26647	0.00108898	0.0145155
ALDOA	101062	-0.415171	0.110197	-3.76752	0.000164879	0.00211627										MAPK11	69.5008	-0.966929	0.22394	-4.3178	1.58e-05	0.00120033
PSME2	6068.75	-0.399236	0.111658	-3.57553	0.000349516	0.00365682										SFN	2986.77	-0.957898	0.246858	-3.88035	0.000104305	0.00357436
RRP7A	3584.86	-0.391234	0.109742	-3.56505	0.000363791	0.00377162										EMILIN1	1556.86	-0.952348	0.280825	-3.39125	0.000695734	0.0109008
SLC3A2	21447.5	-0.388422	0.123568	-3.14338	0.00167007	0.0116216										TUBB2A	650.094	-0.948052	0.213682	-4.43674	9.13e-06	0.00083197
MYH9	60646.9	-0.376009	0.0947278	-3.96936	7.21e-05	0.00114642										BGN	4322.31	-0.928086	0.317543	-2.92271	0.00346998	0.0304619
DCTN2	6653.06	-0.367009	0.0814509	-4.5059	6.61e-06	0.000195243										HLA-A	52797	-0.928071	0.240766	-3.85466	0.000115893	0.00380598
TWF2	3870.47	-0.365547	0.0823571	-4.43856	9.06e-06	0.000243101										TUBB6	954.338	-0.926944	0.25499	-3.63521	0.000277754	0.00647762
B4GALT1	5510.52	-0.36497	0.0979605	-3.72569	0.000194785	0.00238661										LOXL2	1412.86	-0.913001	0.284982	-3.20371	0.00135669	0.0168222
PGD	6030.06	-0.359788	0.0956352	-3.76209	0.000168498	0.00214159										SLC25A6	29241.7	-0.911879	0.274838	-3.31788	0.00090702	0.0129468
GALNT2	11073.7	-0.35924	0.118547	-3.03036	0.00244261	0.0153567										ITGA3	3264.27	-0.908989	0.233555	-3.89197	9.94e-05	0.00346636
ICAM1	14537.7	-0.348978	0.138234	-2.52455	0.0115847	0.0479188										CD55	2632.76	-0.906166	0.337435	-2.68546	0.00724308	0.0485049
NUDC	7812.89	-0.340628	0.0736446	-4.6253	3.74e-06	0.000126696										MMP14	4698.42	-0.891095	0.244871	-3.63903	0.000273663	0.00644109
PSAP	136645	-0.333959	0.106015	-3.15012	0.00163205	0.011421										CEBPB	2190.69	-0.886423	0.231226	-3.83358	0.000126293	0.0040593
GPI	31650.4	-0.331718	0.119751	-2.77005	0.00560475	0.0282172										LAMB3	3898.58	-0.886194	0.245648	-3.60758	0.000309068	0.00688378
TUBB2A	10831.9	-0.330981	0.121003	-2.73532	0.00623204	0.0306594										CSPG4	468.214	-0.876093	0.289886	-3.0222	0.00250947	0.0249406
ENO1	111692	-0.330857	0.0970147	-3.41038	0.000648717	0.00578599										PLAU	1572.66	-0.873769	0.291135	-3.00125	0.00268873	0.0261029
VASP	4558.54	-0.330454	0.0769863	-4.29238	1.77e-05	0.000402197										DBN1	1022.05	-0.872473	0.299699	-2.91117	0.00360081	0.0312566
ANXA6	10574.5	-0.327267	0.119491	-2.73885	0.0061655	0.0304014										TTYH3	5331.32	-0.86146	0.273275	-3.15235	0.00161961	0.0190651
LMNA	56178.1	-0.325978	0.105407	-3.09256	0.00198439	0.0131623										ATP6AP1	4807.35	-0.860824	0.184701	-4.66063	3.15e-06	0.00045914
RRBP1	20814.9	-0.322261	0.0909959	-3.54149	0.000397875	0.00401558										TIMP2	3169.43	-0.854965	0.263325	-3.2468	0.00116709	0.0151663
FDPS	6580.18	-0.321928	0.0825134	-3.90153	9.56e-05	0.00139717										RCN3	634.473	-0.849813	0.26668	-3.18664	0.00143937	0.0175947
ACTB	299745	-0.320178	0.0839532	-3.81377	0.000136862	0.00182432										GNAI2	3984.79	-0.848191	0.221084	-3.83652	0.000124792	0.00403971
GNAI2	22333.9	-0.318147	0.0794866	-4.00252	6.27e-05	0.00103679										ACTB	165645	-0.844103	0.214261	-3.93961	8.16e-05	0.00309523
PEA15	15081.6	-0.315819	0.0738738	-4.27511	1.91e-05	0.000426672										PLOD3	5267.6	-0.838128	0.244502	-3.4279	0.000608272	0.0100334
NEU1	6467.85	-0.313469	0.0903868	-3.46809	0.00052418	0.00492892										C1R	2761.47	-0.833445	0.26659	-3.12632	0.00177007	0.0202192
RPL35	25303.7	-0.309263	0.111976	-2.76187	0.00574717	0.0287867										LAMB2	1615.43	-0.828337	0.239467	-3.45908	0.000542023	0.00942974
FLNA	81555.7	-0.307515	0.111535	-2.75712	0.00583136	0.0290939										GRN	12384.3	-0.808909	0.218395	-3.70387	0.000212331	0.00551453
PSMB2	6491.08	-0.304159	0.065473	-4.64556	3.39e-06	0.000117331										LTBP2	756.386	-0.806482	0.288968	-2.79091	0.00525607	0.0398439
ANXA11	8165.79	-0.302333	0.0937377	-3.22531	0.00125839	0.00941871										PXDN	973.16	-0.801905	0.248055	-3.23277	0.00122595	0.0156397
ACTR1A	6998.36	-0.298523	0.0791188	-3.7731	0.000161231	0.00207919										MRC2	850.657	-0.800529	0.262523	-3.04937	0.0022932	0.0235263
CLIC1	20769.4	-0.297577	0.0741607	-4.0126	6.01e-05	0.00100912										SPARC	17195.2	-0.798174	0.297138	-2.6862	0.00722688	0.0484321
AKR1B1	5469.03	-0.294514	0.116093	-2.53688	0.0111845	0.0466878										SLC25A5	24470.7	-0.792923	0.216879	-3.65606	0.000256118	0.0061988
PSME1	7410.82	-0.29377	0.0993022	-2.95834	0.003093	0.0182267										SERPINF1	928.14	-0.78378	0.27034	-2.89924	0.00374073	0.0320776
GNB2	12820.3	-0.290157	0.082452	-3.5191	0.000433016	0.00428774										VAT1	2087.37	-0.768898	0.241248	-3.18717	0.00143672	0.017586
RPL18A	8033.42	-0.282657	0.1087	-2.60034	0.0093131	0.0410344										TNFRSF1A	2774.25	-0.762156	0.145712	-5.23056	1.69e-07	9.88e-05
RPL13	51663	-0.281245	0.110699	-2.54062	0.0110658	0.0463553										FGFR1	544.656	-0.752088	0.2408	-3.12329	0.00178839	0.0203347
HDGF	15968.6	-0.276553	0.0784334	-3.52596	0.000421951	0.00420608										PLEC	13504.3	-0.747883	0.273675	-2.73274	0.00628091	0.0443192
PSMB7	7957.3	-0.27231	0.0875116	-3.1117	0.00186013	0.0125701										VIM	7326.35	-0.745306	0.268	-2.78099	0.00541935	0.0406127
TUBB	90706.4	-0.268844	0.0893196	-3.00991	0.00261322	0.0161315										GNB2	7938.03	-0.737321	0.206491	-3.57072	0.000356004	0.00737293
ATF5	3064.52	-0.268103	0.103161	-2.59888	0.00935283	0.0411702										PSMA7	9051.79	-0.733437	0.211878	-3.4616	0.000536966	0.00937777
ARHGEF18	3529.42	-0.263465	0.0746491	-3.52938	0.000416542	0.00416284										AGRN	5078.97	-0.721018	0.2663	-2.70754	0.00677848	0.0465933
CHMP1A	5068.8	-0.261052	0.07629	-3.42184	0.000621995	0.00560691										CTSZ	5588.08	-0.719153	0.187733	-3.83072	0.00012777	0.00406201
SH3GL1	6581.39	-0.257255	0.0860589	-2.98929	0.0027963	0.0169173										ACOT7	2071.25	-0.71466	0.202414	-3.53069	0.000414473	0.00811399
AP2A1	7762.89	-0.254513	0.0810976	-3.13836	0.00169897	0.0117679										GAPDH	124809	-0.713589	0.246679	-2.89278	0.00381851	0.0325228
MAP4	23567.8	-0.247951	0.0789494	-3.14063	0.00168584	0.011702										CD276	2521.55	-0.706429	0.218749	-3.2294	0.00124049	0.0157918
TNIP2	1887.18	-0.247472	0.0684373	-3.61604	0.00029915	0.00325078										PFKP	3051.41	-0.704893	0.222998	-3.16098	0.00157239	0.0187282
PFDN2	3914.68	-0.244649	0.0927924	-2.63652	0.00837615	0.0380268										SERPINH1	5133.68	-0.69979	0.226365	-3.09143	0.00199198	0.0216329
PTBP1	16774.6	-0.235119	0.0616673	-3.81271	0.000137453	0.00182719										ICAM3	693.282	-0.698485	0.221548	-3.15275	0.00161743	0.0190518
EIF6	8546.82	-0.233055	0.0835906	-2.78805	0.00530266	0.0271828										RAB11B	3021.5	-0.691688	0.223386	-3.09638	0.00195897	0.0214834
MDH2	15837.8	-0.232175	0.0894981	-2.59419	0.00948141	0.041529										TIMP1	6603.13	-0.685346	0.238111	-2.87826	0.0039987	0.0334246
PFN1	39368.4	-0.228201	0.0864366	-2.6401	0.00828821	0.0377157										CD9	14032.4	-0.682758	0.186864	-3.65376	0.000258425	0.00623879
UBA1	24024.7	-0.227786	0.0756233	-3.01211	0.00259434	0.0160558										CTSB	17510.8	-0.681259	0.177656	-3.83472	0.000125709	0.0040593
GNB1	25093.5	-0.227677	0.0576458	-3.94959	7.83e-05	0.00120817										RPL10	71141.6	-0.67917	0.207307	-3.27616	0.00105227	0.0142355
CALR	60922.1	-0.223692	0.0780329	-2.86664	0.00414861	0.0225283										HSPA1A	6025.02	-0.675809	0.234331	-2.884	0.00392663	0.0330157
PSMB4	22572.3	-0.217297	0.0834719	-2.60324	0.00923483	0.0407773										PLOD1	2533.68	-0.675513	0.164995	-4.09414	4.24e-05	0.00213099
EIF3I	13573.5	-0.216807	0.0661001	-3.27998	0.00103815	0.00811131										ANXA6	2043.08	-0.673134	0.214084	-3.14426	0.00166509	0.0193616
CHMP4B	7895.42	-0.208552	0.0599954	-3.47614	0.00050869	0.0048348										PLAUR	1465.51	-0.664833	0.235992	-2.81719	0.00484464	0.0377736
MYL12A	12583.9	-0.200594	0.0745254	-2.69163	0.00711044	0.0338234										SLC1A5	7325.93	-0.663426	0.214516	-3.09267	0.00198365	0.0216186
WDR1	23275.5	-0.197425	0.0783085	-2.52112	0.0116981	0.0482629										GEM	254.925	-0.658633	0.240153	-2.74256	0.00609624	0.0434576
COG1	2597.34	-0.196291	0.0761835	-2.57656	0.00997897	0.0430691										PLXNB2	7849.76	-0.64733	0.220138	-2.94056	0.00327615	0.029562
TPM3	27441.7	-0.193435	0.0630583	-3.06756	0.00215812	0.01406										FBLN5	253.912	-0.629377	0.225753	-2.7879	0.00530507	0.040021
SRRT	6334.94	-0.156499	0.0609145	-2.56915	0.0101947	0.0437355										TUBA1B	28572.7	-0.614811	0.191762	-3.20611	0.00134544	0.016717
																TNIP2	1102.51	-0.608509	0.151635	-4.01299	6e-05	0.00261887
																CD151	7883.65	-0.606342	0.214402	-2.82806	0.00468312	0.0369921
																AP2A1	3207.81	-0.603813	0.191493	-3.15319	0.00161499	0.0190354
																SH3BGRL3	6217.73	-0.586942	0.206167	-2.84692	0.00441446	0.0357256
																RPS16	28405.9	-0.567773	0.205097	-2.76832	0.00563459	0.0415219
																SH3GL1	2386.24	-0.562	0.183808	-3.05755	0.00223158	0.0230376
																ACTG1	110565	-0.558381	0.179804	-3.1055	0.00189955	0.0211129
																SUMO3	2515.3	-0.553473	0.166029	-3.3336	0.000857309	0.012483
																CHMP1A	3757	-0.547145	0.169249	-3.23277	0.00122594	0.0156397
																TWF2	1251.07	-0.540268	0.174256	-3.10042	0.00193245	0.0212926
																DBNL	3090.83	-0.536202	0.198398	-2.70265	0.00687887	0.0470566
																ACTN4	18167.1	-0.534831	0.187602	-2.85088	0.0043598	0.0354256
																ACTN1	6022.85	-0.518684	0.172486	-3.00712	0.00263739	0.0257638
																ARPC1A	4171.62	-0.516225	0.151062	-3.4173	0.000632447	0.0102093
																RAB5C	4643.17	-0.511281	0.168294	-3.03802	0.00238141	0.0241985
																TBCB	1824.94	-0.505396	0.17501	-2.88781	0.00387936	0.0328468
																ANXA11	6489.3	-0.496964	0.12423	-4.00035	6.32e-05	0.00271511
																CD63	11121.4	-0.480334	0.155996	-3.07915	0.00207593	0.0221628
																SDF4	4919.08	-0.4795	0.140282	-3.41812	0.000630555	0.0101955
																B4GALT1	2896.4	-0.478667	0.172926	-2.76805	0.00563926	0.0415394
																LAMA1	88.8733	-0.476577	0.174631	-2.72906	0.00635161	0.0446806
																GNB1	7465.17	-0.441424	0.141928	-3.11021	0.00186957	0.020895
																GNA12	1184.28	-0.394055	0.145361	-2.71087	0.00671069	0.0462905
																LASP1	7300.31	-0.385707	0.130754	-2.94987	0.00317911	0.0289244
																PSAP	21416	-0.375558	0.126807	-2.96164	0.00306002	0.02823
																ACTR1A	2145.02	-0.370198	0.0912664	-4.05623	4.99e-05	0.00234568
																P4HB	21510.4	-0.332644	0.122071	-2.725	0.00643017	0.0450295
																PSMB7	2587.14	-0.285363	0.102835	-2.77496	0.00552091	0.0409505
																PSMC5	2214.6	-0.259157	0.0953583	-2.71772	0.00657339	0.0456386

### Sheet: Table S3
Table S3: Cross-comparison of significant downregulated SASP among the three tumor types
							4 common elements in SKCM, PAAD and COADREAD:
							TTYH3	32 common elements in SKCM and COADREAD:
							HLA-A	LTF	3 common elements in PAAD and COADREAD:
							ACTB	KRT6A	PLEC	70 elements included exclusively in SKCM:
							TNIP2	KRT16	FSCN1	ALB	13 elements included exclusively in PAAD:
								SFN	ARPC1A	ITIH2	RBP4	7 common elements in SKCM and PAAD:
								ISG15		CXCL13	APOE	HLA-B	103 elements included exclusively in COADREAD:
								HAMP		BLK	FASN	HLA-C	KRT5
								ECM1		KIF1A	LRFN4	SQSTM1	IGFBP6
								ICAM3		ACAP1	ENO3	SLC3A2	HBA1
								GRN		UCHL1	RPL36	RPL35	SERPINB2
								PFKP		NGFR	RPL18	RPL18A	ACTC1
								G6PD		FGFR4	RPL27A	RPL13	CCL13
								SH3BGRL3		VTN	RPS20		VASN
								HSPB1		LCK	CDC37		COL6A2
								ACOT7		CSF2	RPS11		CD248
								A1BG		CCL4	RPL23		HBB
								ATP6AP1		MIF	RPS9		NNMT
								CTSZ		CSTB			CSF3
								TWF2		S100A9			EFEMP2
								B4GALT1		VEGFC			KRT7
								PSAP		GM2A			IGFBP7
								TUBB2A		BASP1			MFGE8
								ANXA6		HCK			MXRA8
								GNAI2		TKT			COL1A1
								FLNA		FGR			ETV5
								ANXA11		PDLIM1			ITPKA
								ACTR1A		S100A10			SERPINE1
								GNB2		OAS3			MYL9
								PSMB7		CTTN			SOX17
								CHMP1A		LGALS3BP			TGFB1
								SH3GL1		SERPINF2			PRSS22
								AP2A1		OS9			CDK20
								GNB1		ALDOA			PCOLCE
										PSME2			FBLN1
										RRP7A			EHD2
										MYH9			PTGES
										DCTN2			NXN
										PGD			SEMA7A
										GALNT2			CST3
										ICAM1			HSPG2
										NUDC			CLEC11A
										GPI			AEBP1
										ENO1			AXL
										VASP			COL6A1
										LMNA			S100A13
										RRBP1			CD14
										FDPS			MAPK11
										PEA15			EMILIN1
										NEU1			BGN
										PSMB2			TUBB6
										CLIC1			LOXL2
										AKR1B1			SLC25A6
										PSME1			ITGA3
										HDGF			CD55
										TUBB			MMP14
										ATF5			CEBPB
										ARHGEF18			LAMB3
										MAP4			CSPG4
										PFDN2			PLAU
										PTBP1			DBN1
										EIF6			TIMP2
										MDH2			RCN3
										PFN1			PLOD3
										UBA1			C1R
										CALR			LAMB2
										PSMB4			LTBP2
										EIF3I			PXDN
										CHMP4B			MRC2
										MYL12A			SPARC
										WDR1			SLC25A5
										COG1			SERPINF1
										TPM3			VAT1
										SRRT			TNFRSF1A
													FGFR1
													VIM
													PSMA7
													AGRN
													GAPDH
													CD276
													SERPINH1
													RAB11B
													TIMP1
													CD9
													CTSB
													RPL10
													HSPA1A
													PLOD1
													PLAUR
													SLC1A5
													GEM
													PLXNB2
													FBLN5
													TUBA1B
													CD151
													RPS16
													ACTG1
													SUMO3
													DBNL
													ACTN4
													ACTN1
													RAB5C
													TBCB
													CD63
													SDF4
													LAMA1
													GNA12
													LASP1
													P4HB
													PSMC5

### Sheet: Table S4
Table S4: Cross-comparison of the Gene Set Enrichment Analysis output with negative NES for the tumor types
						73 common elements in "SKCM", "PAAD" and "COADREAD" with negative NES:
						REACTOME_DNA_METHYLATION
						REACTOME_ANTIGEN_PROCESSING_CROSS_PRESENTATION
						REACTOME_SENESCENCE_ASSOCIATED_SECRETORY_PHENOTYPE_SASP
						REACTOME_ANTIGEN_PRESENTATION_FOLDING_ASSEMBLY_AND_PEPTIDE_LOADING_OF_CLASS_I_MHC
						REACTOME_TNFR2_NON_CANONICAL_NF_KB_PATHWAY
						REACTOME_ZBP1_DAI_MEDIATED_INDUCTION_OF_TYPE_I_IFNS
						REACTOME_TNF_RECEPTOR_SUPERFAMILY_TNFSF_MEMBERS_MEDIATING_NON_CANONICAL_NF_KB_PATHWAY
						REACTOME_P75NTR_SIGNALS_VIA_NF_KB
						KEGG_CYTOSOLIC_DNA_SENSING_PATHWAY
						REACTOME_ONCOGENE_INDUCED_SENESCENCE
						REACTOME_OXIDATIVE_STRESS_INDUCED_SENESCENCE
						REACTOME_CELLULAR_SENESCENCE
						HALLMARK_UV_RESPONSE_UP
						REACTOME_CYCLIN_D_ASSOCIATED_EVENTS_IN_G1
						REACTOME_STABILIZATION_OF_P53
						REACTOME_REGULATION_OF_RUNX3_EXPRESSION_AND_ACTIVITY
						REACTOME_G1_S_DNA_DAMAGE_CHECKPOINTS
						REACTOME_MITOTIC_G1_PHASE_AND_G1_S_TRANSITION
						REACTOME_SUMOYLATION_OF_TRANSCRIPTION_FACTORS
						REACTOME_INTRINSIC_PATHWAY_FOR_APOPTOSIS
						REACTOME_DISEASES_OF_PROGRAMMED_CELL_DEATH
						REACTOME_TRANSCRIPTIONAL_REGULATION_BY_VENTX
						REACTOME_APOPTOTIC_FACTOR_MEDIATED_RESPONSE
						REACTOME_REGULATION_OF_TP53_EXPRESSION_AND_DEGRADATION
						REACTOME_NEF_MEDIATES_DOWN_MODULATION_OF_CELL_SURFACE_RECEPTORS_BY_RECRUITING_THEM_TO_CLATHRIN_ADAPTERS
						REACTOME_NEGATIVE_REGULATION_OF_NOTCH4_SIGNALING
						REACTOME_THE_ROLE_OF_NEF_IN_HIV_1_REPLICATION_AND_DISEASE_PATHOGENESIS
						REACTOME_METABOLISM_OF_POLYAMINES
						REACTOME_DEGRADATION_OF_GLI1_BY_THE_PROTEASOME
						REACTOME_UCH_PROTEINASES
						REACTOME_CROSS_PRESENTATION_OF_SOLUBLE_EXOGENOUS_ANTIGENS_ENDOSOMES
						REACTOME_DEGRADATION_OF_DVL
						REACTOME_AUF1_HNRNP_D0_BINDS_AND_DESTABILIZES_MRNA
						REACTOME_THE_ROLE_OF_GTSE1_IN_G2_M_PROGRESSION_AFTER_G2_CHECKPOINT
						REACTOME_SUMOYLATION_OF_DNA_DAMAGE_RESPONSE_AND_REPAIR_PROTEINS
						REACTOME_INSULIN_RECEPTOR_RECYCLING
						REACTOME_PROGRAMMED_CELL_DEATH
						REACTOME_TRANSCRIPTIONAL_REGULATION_BY_RUNX3
						REACTOME_DECTIN_1_MEDIATED_NONCANONICAL_NF_KB_SIGNALING
						REACTOME_INTERFERON_ALPHA_BETA_SIGNALING
						REACTOME_ABORTIVE_ELONGATION_OF_HIV_1_TRANSCRIPT_IN_THE_ABSENCE_OF_TAT
						REACTOME_RUNX1_REGULATES_TRANSCRIPTION_OF_GENES_INVOLVED_IN_DIFFERENTIATION_OF_HSCS
						REACTOME_HEDGEHOG_LIGAND_BIOGENESIS
						REACTOME_NUCLEOTIDE_SALVAGE
						REACTOME_RECYCLING_PATHWAY_OF_L1
						REACTOME_RHO_GTPASES_ACTIVATE_IQGAPS
						REACTOME_RHO_GTPASES_ACTIVATE_PKNS
						REACTOME_TGF_BETA_RECEPTOR_SIGNALING_IN_EMT_EPITHELIAL_TO_MESENCHYMAL_TRANSITION
						REACTOME_ACTIVATED_PKN1_STIMULATES_TRANSCRIPTION_OF_AR_ANDROGEN_RECEPTOR_REGULATED_GENES_KLK2_AND_KLK3
						REACTOME_SEALING_OF_THE_NUCLEAR_ENVELOPE_NE_BY_ESCRT_III
						REACTOME_TNFS_BIND_THEIR_PHYSIOLOGICAL_RECEPTORS
						REACTOME_ASYMMETRIC_LOCALIZATION_OF_PCP_PROTEINS
						REACTOME_SIRT1_NEGATIVELY_REGULATES_RRNA_EXPRESSION
						REACTOME_FORMATION_OF_THE_BETA_CATENIN_TCF_TRANSACTIVATING_COMPLEX
						REACTOME_PCP_CE_PATHWAY
						REACTOME_POST_CHAPERONIN_TUBULIN_FOLDING_PATHWAY
						REACTOME_REGULATION_OF_EXPRESSION_OF_SLITS_AND_ROBOS
						REACTOME_COOPERATION_OF_PREFOLDIN_AND_TRIC_CCT_IN_ACTIN_AND_TUBULIN_FOLDING
						REACTOME_ENDOSOMAL_SORTING_COMPLEX_REQUIRED_FOR_TRANSPORT_ESCRT
						KEGG_BLADDER_CANCER
						KEGG_OXIDATIVE_PHOSPHORYLATION
						KEGG_AUTOIMMUNE_THYROID_DISEASE
						KEGG_ALLOGRAFT_REJECTION
						KEGG_TYPE_I_DIABETES_MELLITUS
						KEGG_CHRONIC_MYELOID_LEUKEMIA
						KEGG_CELL_CYCLE
						KEGG_PANCREATIC_CANCER
						KEGG_NON_SMALL_CELL_LUNG_CANCER
						KEGG_GLIOMA
						KEGG_P53_SIGNALING_PATHWAY
						KEGG_MELANOMA
						KEGG_RIG_I_LIKE_RECEPTOR_SIGNALING_PATHWAY
						KEGG_PATHWAYS_IN_CANCER
